# Mutants libraries reveal negative design shielding proteins from mis-assembly and re-localization in cells

**DOI:** 10.1101/2021.01.20.427404

**Authors:** Hector Garcia Seisdedos, Tal Levin, Gal Shapira, Saskia Freud, Emmanuel Levy

## Abstract

Understanding the molecular consequences of mutations in proteins is essential to map genotypes to phenotypes and interpret the increasing wealth of genomic data. While mutations are known to disrupt protein structure and function, their potential to create new structures and localization phenotypes has not yet been mapped to a sequence space. To map this relationship, we employed two homo-oligomeric protein complexes where the internal symmetry exacerbates the impact of mutations. We mutagenized three surface residues of each complex and monitored the mutations’ effect on localization and assembly phenotypes in yeast cells. While surface mutations are classically viewed as benign, our analysis of several hundred mutants revealed they often trigger three main phenotypes in these proteins: nuclear localization, the formation of puncta, and fibers. Strikingly, more than 50% of random mutants induced one of these phenotypes in both complexes. Analyzing the mutant’s sequences showed that surface stickiness and net charge are two key physicochemical properties associated with these changes. In one complex, more than 60% of mutants self-assembled into fibers. Such a high frequency is explained by negative design: charged residues shield the complex from misassembly, and the sole removal of the charges induces its assembly. A subsequent analysis of several other complexes targeted with alanine mutations suggested that negative design against mis-assembly and mislocalization is common. These results highlight that minimal perturbations in protein surfaces’ physicochemical properties can frequently drive assembly and localization changes in a cellular context.
