## Supplementary material for "Mutants libraries reveal negative design shielding proteins from mis-assembly and re-localization in cells": Table S4: Table_S4 .csv

Identifier in http://www.genome.jp/aaindex/	Scale descriptor	A	R	N	D	C	Q	E	G	H	I	L	K	M	F	P	S	T	W	Y	V
KYTJ820101	Hydrophobicity (Kyte-Doolittle, 1982)	1.8	-4.5	-3.5	-3.5	2.5	-3.5	-3.5	-0.4	-3.2	4.5	3.8	-3.9	1.9	2.8	-1.6	-0.8	-0.7	-0.9	-1.3	4.2
NA	Stickiness (Levy, 2010)	0.0062	-0.0876	-0.2693	-0.7485	1.0372	-0.4114	-0.7893	-0.1771	0.1204	1.1109	0.9138	-1.1806	1.0124	1.2727	-0.1799	0.1376	0.1031	0.7925	0.8806	0.7599
NA	Stickiness (Villegas et al. in preparation)	0.17943	-0.1135691	-0.3758144	-0.7065748	1.823524	-0.3449321	-0.9225456	0.28559764	0.11224582	1.19605285	1.05219506	-1.2251207	0.69690334	1.85119881	-0.2036745	-0.1755072	0.08156069	2.31492308	1.72894368	0.87031853
NA	Charges	0	1	0	1	0	0	1	0	0	0	0	1	0	0	0	0	0	0	0	0
NA	Net Charge	0	1	0	-1	0	0	-1	0	0	0	0	1	0	0	0	0	0	0	0	0
NA	Positive charges	0	1	0	0	0	0	0	0	1	0	0	1	0	0	0	0	0	0	0	0
NA	Negative charges	0	0	0	1	0	0	1	0	0	0	0	0	0	0	0	0	0	0	0	0
NA	Aromatic	0	0	0	0	0	0	0	0	1	0	0	0	0	1	0	0	0	1	1	0
FAUJ880103	Normalized van der Waals volume (Fauchere et al., 1988)	1	6.13	2.95	2.78	2.43	3.95	3.78	0	4.66	4	4	4.77	4.43	5.89	2.72	1.6	2.6	8.08	6.47	3
FAUJ880104	STERIMOL length of the side chain (Fauchere et al., 1988)	2.87	7.82	4.58	4.74	4.47	6.11	5.97	2.06	5.23	4.92	4.92	6.89	6.36	4.62	4.11	3.97	4.11	7.68	4.73	4.11
CHAM810101	Steric parameter (Charton, 1981)	0.52	0.68	0.76	0.76	0.62	0.68	0.68	0	0.7	1.02	0.98	0.68	0.78	0.7	0.36	0.53	0.5	0.7	0.7	0.76
CHAM820101	Polarizability parameter (Charton-Charton, 1982)	0.046	0.291	0.134	0.105	0.128	0.18	0.151	0	0.23	0.186	0.186	0.219	0.221	0.29	0.131	0.062	0.108	0.409	0.298	0.14
FAUJ880101	Graph shape index (Fauchere et al., 1988)	1.28	2.34	1.6	1.6	1.77	1.56	1.56	0	2.99	4.19	2.59	1.89	2.35	2.94	2.67	1.31	3.03	3.21	2.94	3.67
FAUJ880109	Number of hydrogen bond donors (Fauchere et al., 1988)	0	4	2	1	0	2	1	0	1	0	0	2	0	0	0	1	1	1	1	0
FAUJ880110	Number of full nonbonding orbitals (Fauchere et al., 1988)	0	3	3	4	0	3	4	0	1	0	0	1	0	0	0	2	2	0	2	0
GEIM800101	Alpha-helix indices (Geisow-Roberts, 1980)	1.29	1	0.81	1.1	0.79	1.07	1.49	0.63	1.33	1.05	1.31	1.33	1.54	1.13	0.63	0.78	0.77	1.18	0.71	0.81
GEIM800105	Beta-strand indices (Geisow-Roberts, 1980)	0.84	1.04	0.66	0.59	1.27	1.02	0.57	0.94	0.81	1.29	1.1	0.86	0.88	1.15	0.8	1.05	1.2	1.15	1.39	1.56
JOND920101	Relative frequency of occurrence (Jones et al., 1992)	0.077	0.051	0.043	0.052	0.02	0.041	0.062	0.074	0.023	0.053	0.091	0.059	0.024	0.04	0.051	0.069	0.059	0.014	0.032	0.066
BBSUPPL01	Dipole (Tartaglia et al., 2004)	0	5.92	4.03	2.64	1.65	3.98	4.93	0	2.86	0	0	6.86	0.66	0	0	2.05	2.06	1.12	2.02	0
VINM940101	Normalized flexibility parameters (B-values), average (Vihinen et al., 1994)	0.984	1.008	1.048	1.068	0.906	1.037	1.094	1.031	0.95	0.927	0.935	1.102	0.952	0.915	1.049	1.046	0.997	0.904	0.929	0.931
RACS770103	Side chain orientational preference (Rackovsky-Scheraga, 1977)	1.16	1.72	1.97	2.66	0.5	3.87	2.4	1.63	0.86	0.57	0.51	3.9	0.4	0.43	2.04	1.61	1.48	0.75	1.72	0.59
GEOR030101	Linker propensity from all dataset (George-Heringa, 2003)	0.964	1.143	0.944	0.916	0.778	1.047	1.051	0.835	1.014	0.922	1.085	0.944	1.032	1.119	1.299	0.947	1.017	0.895	1	0.955
